# Generation of an in vitro 3D multicellular culture model of ovarian high-grade serous carcinoma

**DOI:** 10.1101/2025.11.07.686515

**Authors:** Krister Wennerberg, Daria Bulanova, Laura Gall-Mas, Wojciech Senkowski, Lidia Moyano-Galceran

**Author notes:** Technical contact (Lidia Moyano-Galceran).

## Abstract

The development of translational ovarian cancer models to investigate and overcome treatment resistance accounting for the impact of the tumor microenvironment is critical. Here, we present a protocol to establish a multicellular culture model that retains both genetic complexity and the microenvironment of patient tumors, is amenable for molecular and phenotypic analyses, and high throughput drug testing. We describe steps for culturing and characterizing stromal cells derived from cryopreserved and fresh samples and detail procedures for combining them with organoids.

**Graphical abstract:** 

**Before you begin:** This protocol describes the *in vitro* generation of a complex 3D multicellular model (MC), mimicking relevant cellular and extracellular matrix (ECM) interactions in metastatic ovarian high-grade serous carcinoma (HGSC). First, cultures of stromal cells (cancer-associated fibroblasts (CAF), mesothelial cells and adipocytes) are generated. CAF and mesothelial cell cultures are established from fresh tumor tissues and/or from cryopreserved tissue digest and ascites fluid. Next, the identity of the stromal cells is evaluated using relevant markers, and the validated cultures are expanded and cryopreserved. Adipocytes are isolated from fresh tumor tissues and cultured in suspension for a short period before 3D embedding. Finally, previously established patient-derived cancer organoids^1^ are combined with relevant components of the tumor microenvironment (TME)^2^, including Type I collagen (main ECM protein in omental metastases) and stromal cells (**Figure 1**). The resulting MC model, which is viable for at least 14 days, can be used in various downstream applications. Here, we provide detailed protocols for two of them: high throughput drug sensitivity testing and single-cell RNA sequencing (scRNA-seq).

Figure 1.
Overview of the samples and culture conditions used to establish stromal cell cultures, and their integration with patient-derived organoids to generate the MC model.
