## Supplementary Tables for "Generation of an in vitro 3D multicellular culture model of ovarian high-grade serous carcinoma"

### Sheet: ST1. CAF growth
Patient 1_Ome
Initial cell#	Final cell#	Days	Summ days	PD	PDL		Equations
		0	0		0		PD = Log2((Final cell count-Initial cell count)/Initial cell count)
	297000	5	5	0	0		PDL = cummulative sum of PD
197000	633000	4	9	1.14613	1.14613
Patient 1_Per
Initial cell#	Final cell#	Days	Summ days	PD	PDL
		0	0		0
	1700000	8	8	0	0
700000	1600000	11	19	0.36257	0.36257
200000	314000	5	24	0	0.36257
214000	578000	4	28	0.766328	1.1289
Patient 2_Per
Initial cell#	Final cell#	Days	Summ days	PD	PDL
		0	0		0
	297000	16	16	0	0
297000	555000	5	21	0	0
556000	1460000	6	27	0.701238	0.701238
200000	478000	5	32	0.475085	1.17632
478000	573000	3	35	0	1.17632
300000	1689000	4	39	2.21101	3.38733
300000	642000	4	43	0.189034	3.57637
336000	897000	7	50	0.73954	4.31591
336000	336000	5	55	0	4.31591
Patient 3_Ome
Initial cell#	Final cell#	Days	Summ days	PD	PDL
		0	0		0
387000	312000	4	4	0	0
155600	557000	6	10	1.3672	1.3672
557000	1615000	8	18	0.92559	2.29279
200000	948000	8	26	1.90304	4.19583
400000	587000	3	29	0	4.19583
589000	588000	3	32	0	4.19583
300000	1179000	4	36	1.5509	5.74673
300000	457500	4	40	0	5.74673
151500	725000	7	47	1.92048	7.6672
300000	521000	5	52	0	7.6672
Patient 4_Asc
Initial cell#	Final cell#	Days	Summ days	PD	PDL
		0	0		0
250000	508000	8	8	0.045443	0.045443
508000	663000	2	10	0	0.045443
663000	927000	3	13	0	0.045443
427000	883000	5	18	0.0947978	0.140241
300000	416000	8	26	0	0.140241
300000	446000	6	32	0	0.140241
Patient 5_Asc
Initial cell#	Final cell#	Days	Summ days	PD	PDL
		0	0		0
250000	742000	8	8	0.97673	0.97673
742000	885000	2	10	0	0.97673
885000	1450000	3	13	0	0.97673
450000	941000	5	18	0.125798	1.10253
300000	657000	8	26	0.250962	1.35349
300000	903000	6	32	1.0072	2.36069
Patient 6_Ome
Initial cell#	Final cell#	Days	Summ days	PD	PDL
		0	0		0
630000	457000	11	11	0	0
400000	106000	11	22	0	0
Patient 7_Ome
Initial cell#	Final cell#	Days	Summ days	PD	PDL
		0	0		0
500000	950000	15	15	0	0
300000	300000	4	19	0	0
400000	322000	4	23	0	0
322000	1500000	19	42	1.87121	1.87121
563000	335000	8	50	0	1.87121
250000	238000	7	57	0	1.87121

### Sheet: ST2. Meso growth
Patient 8_Asc
Initial cell#	Final cell#	Days	Summ days	PD	PDL		Equations
		0	0		0		PD = Log2((Final cell count-Initial cell count)/Initial cell count)
248000	714000	10	10	0.90999	0.90999		PDL = cummulative sum of PD
300000	2040000	8	18	2.53605	3.44604
150000	483000	10	28	1.15056	4.5966
300000	1340000	10	38	1.79355	6.39015
300000	467000	8	46	0	6.39015
150000	428000	6	52	0.890122	7.28027
428000	56000	7	59	0	7.28027
56000	774000	7	66	3.68049	10.9608
150000	463000	9	75	1.0612	12.022
463000	686000	9	84	0	12.022
Patient 9_Asc
Initial cell#	Final cell#	Days	Summ days	PD	PDL
		0	0		0
181000	1211000	16	16	2.50858	2.50858
300000	1445000	5	21	1.93231	4.4409
300000	974000	5	26	1.16779	5.60868
300000	1062000	8	34	1.34483	6.95351
150000	161000	13	47	0	6.95351

### Sheet: ST3. HTS
Patient ID	Condition	Experiment	All cells	Cancer cells	Stromal cells	All dead cells	Dead cancer cells	% Dead cancer cells	Dead stromal cells	% Dead stromal cells
Patient 7	C50+P15	1	234	188	46	107	97	51.5957	10	21.7391		Abbreviations
			537	465	72	343	307	66.0215	36	50		C50+P15	Carboplatin 50 μM + Paclitaxel 15 nM
			43	38	5	25	22	57.8947	1	20
		2	744	604	140	435	373	61.755	62	44.2857		Notes
			697	575	122	419	361	62.7826	58	47.541		Wells with less than 25 cells (All cells) were excluded
		3	272	228	44	177	157	68.8596	20	45.4545		Values in bold and grey highlight were used to generate the graph in Figure 6C
			618	530	88	405	369	69.6226	36	40.9091
Patient ID	Condition	Experiment	All cells	Cancer cells	Stromal cells	All dead cells	Dead cancer cells	% Dead cancer cells	Dead stromal cells	% Dead stromal cells
Patient 12	C50+P15	1	179	121	58	95	74	61.157	21	36.2069
			114	59	55	46	38	64.4068	8	14.5455
		2	481	383	98	207	172	44.9086	35	35.7143
			477	374	103	276	237	63.369	39	37.8641
		3	565	475	90	311	282	59.3684	29	32.2222
			770	609	161	390	337	55.3366	53	33
